# ASAP-ID: Proximity labelling with small tags

**DOI:** 10.1101/2025.08.20.671413

**Authors:** Ruohua Lyu, Kiersten M. Ruff, Catherine S. Palmer, Alejandra E. Ramirez, Angelique R. Ormsby, Daniel J. Scott, Rohit V. Pappu, Diana Stojanovski, David A. Stroud, Danny M. Hatters

**Affiliations:** Department of Biochemistry and Pharmacology and Bio21 Molecular Science and Biotechnology Institute, 30 Flemington Road. The University of Melbourne, Victoria 3010 Australia; Department of Biomedical Engineering, Center for Biomolecular Condensates, Washington University in St. Louis, St. Louis, MO 63130, USA; Materials Characterisation & Fabrication Platform. The University of Melbourne, Parkville, VIC 3052, Australia; Florey Institute of Neuroscience and Mental Health, The University of Melbourne, Parkville, VIC 3052, Australia; Murdoch Children’s Research Institute, Melbourne, VIC 3052, Australia; Victorian Clinical Genetics Services, Royal Children’s Hospital, Melbourne, VIC, 3052, Australia

## Abstract

Biotinylation-based proximity labelling methods are valuable for discovering protein-protein interactions within cellular systems. However, one limitation of these approaches is that most require fusing the target protein with the enzyme that biotinylates nearby proteins (i.e., TurboID or APEX2), which risks sterically disrupting the protein’s native function. Here, we present a method designed to reduce the steric impact of these fusions and offer greater flexibility in labelling modalities. The method, Antibody and Small-tag Assembly on Proteins for Interaction Detection (ASAP-ID), involves a bipartite system. Target proteins are fused to a small peptide antigen that recruits TurboID or APEX2 fused to an antibody directed to the antigen. Using two different antigen/antibody systems (SunTag and MoonTag), we show that ASAP-ID can specifically label human Lamin A in cells. The method works when the target protein and nanobody are co-expressed together *in cis* (ASAP-ID^IC^). We also demonstrate that the approach works when the antibody fusion is added *in trans* to fixed cells post-expression (ASAP-ID^IT^). ASAP-ID^IT^ identified more than 448 known and previously undescribed interactors of lamin. We further used ASAP-ID^IT^ to study how ALS-mutant profilin 1 affected its interactome. The method identified proteins involved in protein quality control that correlated with aggregation propensity. Moreover, the different mutants showed variation in the cellular location where aggregates formed. ASAP-ID^IT^ revealed preferences for mitochondrial proteins for the two profilin mutants that tend to aggregate in the cytoplasm, C71G and M114T, and nuclear proteins for a mutant more prone to nuclear aggregation. These findings position ASAP-ID as a powerful addition to the proximity labelling toolkit, capable of probing subtle differences in interactomes in a less invasive manner.
