## Supplementary material for "ASAP-ID: Proximity labelling with small tags": Table S1

### Sheet: Supplementary Table 1
Supplementary Table 1. Information of all the constructs and genes
Construct name	Comments	Open reading frame	Protein encoded in the open reading frame
APEX2-lamin		ATGGGAAAGTCTTACCCAACTGTGAGTGCTGATTACCAGGACGCCGTTGAGAAGGCGAAGAAGAAGCTCAGAGGCTTCATCGCTGAGAAGAGATGCGCTCCTCTAATGCTCCGTTTGGCATTCCACTCTGCTGGAACCTTTGACAAGGGCACGAAGACCGGTGGACCCTTCGGAACCATCAAGCACCCTGCCGAACTGGCTCACAGCGCTAACAACGGTCTTGACATCGCTGTTAGGCTTTTGGAGCCACTCAAGGCGGAGTTCCCTATTTTGAGCTACGCCGATTTCTACCAGTTGGCTGGCGTTGTTGCCGTTGAGGTCACGGGTGGACCTAAGGTTCCATTCCACCCTGGAAGAGAGGACAAGCCTGAGCCACCACCAGAGGGTCGCTTGCCCGAT…	MGKSYPTVSADYQDAVEKAKKKLRGFIAEKRCAPLMLRLAFHSAGTFDKGTKTGGPFGTIKHPAELAHSANNGLDIAVRLLEPLKAEFPILSYADFYQLAGVVAVEVTGGPKVPFHPGREDKPEPPPEGRLPDPTKGSDHLRDVFGKAMGLTDQDIVALSGGHTIGAAHKERSGFEGPWTSNPLIFDNSYFTELLSGEKEGLLQLPSDKALLSDPVFRPLVDKYAADEDAFFADYAEAHQKLSELGFADALEMETPSQRRATRSGAQASSTPLSPTRITRLQEKEDLQELNDRLAVYIDRVRSLETENAGLRLRITESEEVVSREVSGIKAAYEAELGDARKTLDSVAKERARLQLELSKVREEFKELKARNTKKEGDLIAAQARLKDLEALLNSKEAA…
mCherry-MoonTag-lamin		ATGGTGAGCAAGGGCGAGGAGGATAACATGGCCATCATCAAGGAGTTCATGCGCTTCAAGGTGCACATGGAGGGCTCCGTGAACGGCCACGAGTTCGAGATCGAGGGCGAGGGCGAGGGCCGCCCCTACGAGGGCACCCAGACCGCCAAGCTGAAGGTGACCAAGGGTGGCCCCCTGCCCTTCGCCTGGGACATCCTGTCCCCTCAGTTCATGTACGGCTCCAAGGCCTACGTGAAGCACCCCGCCGACATCCCCGACTACTTGAAGCTGTCCTTCCCCGAGGGCTTCAAGTGGGAGCGCGTGATGAACTTCGAGGACGGCGGCGTGGTGACCGTGACCCAGGACTCCTCCCTGCAGGACGGCGAGTTCATCTACAAGGTGAAGCTGCGCGGCACCAAC…	MVSKGEEDNMAIIKEFMRFKVHMEGSVNGHEFEIEGEGEGRPYEGTQTAKLKVTKGGPLPFAWDILSPQFMYGSKAYVKHPADIPDYLKLSFPEGFKWERVMNFEDGGVVTVTQDSSLQDGEFIYKVKLRGTNFPSDGPVMQKKTMGWEASSERMYPEDGALKGEIKQRLKLKDGGHYDAEVKTTYKAKKPVQLPGAYNVNIKLDITSHNEDYTIVEQYERAEGRHSTGGMDELYKGKNEQELLELDKWASLGSLEMETPSQRRATRSGAQASSTPLSPTRITRLQEKEDLQELNDRLAVYIDRVRSLETENAGLRLRITESEEVVSREVSGIKAAYEAELGDARKTLDSVAKERARLQLELSKVREEFKELKARNTKKEGDLIAAQARLKDLEALLNS…
mCherry-SunTag-lamin		ATGGTGAGCAAGGGCGAGGAGGATAACATGGCCATCATCAAGGAGTTCATGCGCTTCAAGGTGCACATGGAGGGCTCCGTGAACGGCCACGAGTTCGAGATCGAGGGCGAGGGCGAGGGCCGCCCCTACGAGGGCACCCAGACCGCCAAGCTGAAGGTGACCAAGGGTGGCCCCCTGCCCTTCGCCTGGGACATCCTGTCCCCTCAGTTCATGTACGGCTCCAAGGCCTACGTGAAGCACCCCGCCGACATCCCCGACTACTTGAAGCTGTCCTTCCCCGAGGGCTTCAAGTGGGAGCGCGTGATGAACTTCGAGGACGGCGGCGTGGTGACCGTGACCCAGGACTCCTCCCTGCAGGACGGCGAGTTCATCTACAAGGTGAAGCTGCGCGGCACCAAC…	MVSKGEEDNMAIIKEFMRFKVHMEGSVNGHEFEIEGEGEGRPYEGTQTAKLKVTKGGPLPFAWDILSPQFMYGSKAYVKHPADIPDYLKLSFPEGFKWERVMNFEDGGVVTVTQDSSLQDGEFIYKVKLRGTNFPSDGPVMQKKTMGWEASSERMYPEDGALKGEIKQRLKLKDGGHYDAEVKTTYKAKKPVQLPGAYNVNIKLDITSHNEDYTIVEQYERAEGRHSTGGMDELYKGEELLSKNYHLENEVARLKKGSLEMETPSQRRATRSGAQASSTPLSPTRITRLQEKEDLQELNDRLAVYIDRVRSLETENAGLRLRITESEEVVSREVSGIKAAYEAELGDARKTLDSVAKERARLQLELSKVREEFKELKARNTKKEGDLIAAQARLKDLEA…
pHR MoonNB-HA-APEX2-GB1	MoonNB: anti-MoonTag nanobody	ATGGAGGTGCAGCTGGTGGAATCTGGGGGCGGACTGGTGCAGCCCGGGGGATCTCTGCGGCTGTCCTGCGCCGCCTCTGGCTCCATCTCTAGCGTGGATGTGATGTCCTGGTACAGGCAGGCCCCTGGCAAGCAGAGGGAACTGGTGGCCTTCATTACTGATAGGGGAAGAACCAATTACAAAGTGAGCGTGAAAGGCCGCTTCACTATCAGCCGGGATAATTCTAAGAATATGGTGTATCTGCAGATGAACAGCCTGAAGCCAGAAGACACTGCCGACTATCTGTGCAGGGCTGAGTCCCGGACTTCCTGGTCCAGCCCATCTCCTCTGGATGTGTGGGGGCGCGGCACTCAGGTGACTGTGTCCTCCTTGGACCCATACCCATACGATGTTCCAGAT…	MEVQLVESGGGLVQPGGSLRLSCAASGSISSVDVMSWYRQAPGKQRELVAFITDRGRTNYKVSVKGRFTISRDNSKNMVYLQMNSLKPEDTADYLCRAESRTSWSSPSPLDVWGRGTQVTVSSLDPYPYDVPDYAGGGGGSGGGGSGGGGSGGGGSLDPGKSYPTVSADYQDAVEKAKKKLRGFIAEKRCAPLMLRLAFHSAGTFDKGTKTGGPFGTIKHPAELAHSANNGLDIAVRLLEPLKAEFPILSYADFYQLAGVVAVEVTGGPKVPFHPGREDKPEPPPEGRLPDPTKGSDHLRDVFGKAMGLTDQDIVALSGGHTIGAAHKERSGFEGPWTSNPLIFDNSYFTELLSGEKEGLLQLPSDKALLSDPVFRPLVDKYAADEDAFFADYAEAHQK…
pHR scFv-HA-APEX2-GB1	scFv: anti-SunTag scFv	ATGACCCAGAGCCCCAGCAGCCTGAGCGCCAGCGTGGGCGACCGCGTGACCATCACCTGCCGCAGCAGCACCGGCGCCGTGACCACCAGCAACTACGCCAGCTGGGTGCAGGAGAAGCCCGGCAAGCTGTTCAAGGGCCTGATCGGCGGCACCAACAACCGCGCCCCCGGCGTGCCCAGCCGCTTCAGCGGCAGCCTGATCGGCGACAAGGCCACCCTGACCATCAGCAGCCTGCAGCCCGAGGACTTCGCCACCTACTTCTGCGCCCTGTGGTACAGCAACCACTGGGTGTTCGGCCAGGGCACCAAGGTGGAGCTGAAGCGCGGCGGCGGCGGCAGCGGCGGCGGCGGCAGCGGCGGCGGCGGCAGCAGCGGCGGCGGCAGCGAGGTGAAGCTGCTG…	MTQSPSSLSASVGDRVTITCRSSTGAVTTSNYASWVQEKPGKLFKGLIGGTNNRAPGVPSRFSGSLIGDKATLTISSLQPEDFATYFCALWYSNHWVFGQGTKVELKRGGGGSGGGGSGGGGSSGGGSEVKLLESGGGLVQPGGSLKLSCAVSGFSLTDYGVNWVRQAPGRGLEWIGVIWGDGITDYNSALKDRFIISKDNGKNTVYLQMSKVRSDDTALYYCVTGLFDYWGQGTLVTVSSYPYDVPDYAGGGGGSGGGGSGGGGSGGGGSLDPGKSYPTVSADYQDAVEKAKKKLRGFIAEKRCAPLMLRLAFHSAGTFDKGTKTGGPFGTIKHPAELAHSANNGLDIAVRLLEPLKAEFPILSYADFYQLAGVVAVEVTGGPKVPFHPGREDKPEPP…
pHR scFv-HA-TurboID-GB1	scFv: anti-SunTag scFv	ATGACCCAGAGCCCCAGCAGCCTGAGCGCCAGCGTGGGCGACCGCGTGACCATCACCTGCCGCAGCAGCACCGGCGCCGTGACCACCAGCAACTACGCCAGCTGGGTGCAGGAGAAGCCCGGCAAGCTGTTCAAGGGCCTGATCGGCGGCACCAACAACCGCGCCCCCGGCGTGCCCAGCCGCTTCAGCGGCAGCCTGATCGGCGACAAGGCCACCCTGACCATCAGCAGCCTGCAGCCCGAGGACTTCGCCACCTACTTCTGCGCCCTGTGGTACAGCAACCACTGGGTGTTCGGCCAGGGCACCAAGGTGGAGCTGAAGCGCGGCGGCGGCGGCAGCGGCGGCGGCGGCAGCGGCGGCGGCGGCAGCAGCGGCGGCGGCAGCGAGGTGAAGCTGCTG…	MTQSPSSLSASVGDRVTITCRSSTGAVTTSNYASWVQEKPGKLFKGLIGGTNNRAPGVPSRFSGSLIGDKATLTISSLQPEDFATYFCALWYSNHWVFGQGTKVELKRGGGGSGGGGSGGGGSSGGGSEVKLLESGGGLVQPGGSLKLSCAVSGFSLTDYGVNWVRQAPGRGLEWIGVIWGDGITDYNSALKDRFIISKDNGKNTVYLQMSKVRSDDTALYYCVTGLFDYWGQGTLVTVSSYPYDVPDYAGGGGGSGGGGSGGGGSGGGGSLDPKDNTVPLKLIALLANGEFHSGEQLGETLGMSRAAINKHIQTLRDWGVDVFTVPGKGYSLPEPIPLLNAKQILGQLDGGSVAVLPVVDSTNQYLLDRIGELKSGDACIAEYQQAGRGSRGRKWFSP…
Profilin1 (C71G)-SunTag		ATGGCCGGCTGGAACGCCTACATCGACAACCTGATGGCTGATGGCACCTGTCAGGACGCCGCTATCGTGGGCTATAAGGACTCTCCAAGCGTTTGGGCCGCCGTGCCCGGAAAGACATTTGTGAATATCACCCCTGCCGAAGTGGGCGTGCTGGTCGGAAAAGATAGATCTAGCTTCTACGTGAACGGACTGACCCTGGGCGGACAGAAAGGCAGCGTGATCAGAGATAGCCTGCTGCAAGACGGCGAGTTCAGCATGGACCTGAGAACAAAGTCCACCGGCGGCGCCCCTACATTCAACGTGACCGTGACAAAGACCGACAAGACCCTGGTGCTCCTGATGGGCAAGGAAGGCGTGCACGGCGGCCTGATCAACAAGAAGTGCTACGAGATGGCCAGC…	MAGWNAYIDNLMADGTCQDAAIVGYKDSPSVWAAVPGKTFVNITPAEVGVLVGKDRSSFYVNGLTLGGQKGSVIRDSLLQDGEFSMDLRTKSTGGAPTFNVTVTKTDKTLVLLMGKEGVHGGLINKKCYEMASHLRRSQYGPSFLVQSGSILLEEELLSKNYHLENEVARLKK@
Profilin1 (C71G)-SunTag-HA		ATGGCCGGCTGGAACGCCTACATCGACAACCTGATGGCTGATGGCACCTGTCAGGACGCCGCTATCGTGGGCTATAAGGACTCTCCAAGCGTTTGGGCCGCCGTGCCCGGAAAGACATTTGTGAATATCACCCCTGCCGAAGTGGGCGTGCTGGTCGGAAAAGATAGATCTAGCTTCTACGTGAACGGACTGACCCTGGGCGGACAGAAAGGCAGCGTGATCAGAGATAGCCTGCTGCAAGACGGCGAGTTCAGCATGGACCTGAGAACAAAGTCCACCGGCGGCGCCCCTACATTCAACGTGACCGTGACAAAGACCGACAAGACCCTGGTGCTCCTGATGGGCAAGGAAGGCGTGCACGGCGGCCTGATCAACAAGAAGTGCTACGAGATGGCCAGC…	MAGWNAYIDNLMADGTCQDAAIVGYKDSPSVWAAVPGKTFVNITPAEVGVLVGKDRSSFYVNGLTLGGQKGSVIRDSLLQDGEFSMDLRTKSTGGAPTFNVTVTKTDKTLVLLMGKEGVHGGLINKKCYEMASHLRRSQYGPSFLVQSGSILLEEELLSKNYHLENEVARLKKTGYPYDVPDYA@
Profilin1 (E117G)-SunTag		ATGGCCGGCTGGAACGCCTACATCGACAACCTGATGGCTGATGGCACCTGTCAGGACGCCGCTATCGTGGGCTATAAGGACTCTCCAAGCGTTTGGGCCGCCGTGCCCGGAAAGACATTTGTGAATATCACCCCTGCCGAAGTGGGCGTGCTGGTCGGAAAAGATAGATCTAGCTTCTACGTGAACGGACTGACCCTGGGCGGACAGAAATGCAGCGTGATCAGAGATAGCCTGCTGCAAGACGGCGAGTTCAGCATGGACCTGAGAACAAAGTCCACCGGCGGCGCCCCTACATTCAACGTGACCGTGACAAAGACCGACAAGACCCTGGTGCTCCTGATGGGCAAGGGAGGCGTGCACGGCGGCCTGATCAACAAGAAGTGCTACGAGATGGCCAGC…	MAGWNAYIDNLMADGTCQDAAIVGYKDSPSVWAAVPGKTFVNITPAEVGVLVGKDRSSFYVNGLTLGGQKCSVIRDSLLQDGEFSMDLRTKSTGGAPTFNVTVTKTDKTLVLLMGKGGVHGGLINKKCYEMASHLRRSQYGPSFLVQSGSILLEEELLSKNYHLENEVARLKK@
Profilin1 (E117G)-SunTag-HA		ATGGCCGGCTGGAACGCCTACATCGACAACCTGATGGCTGATGGCACCTGTCAGGACGCCGCTATCGTGGGCTATAAGGACTCTCCAAGCGTTTGGGCCGCCGTGCCCGGAAAGACATTTGTGAATATCACCCCTGCCGAAGTGGGCGTGCTGGTCGGAAAAGATAGATCTAGCTTCTACGTGAACGGACTGACCCTGGGCGGACAGAAATGCAGCGTGATCAGAGATAGCCTGCTGCAAGACGGCGAGTTCAGCATGGACCTGAGAACAAAGTCCACCGGCGGCGCCCCTACATTCAACGTGACCGTGACAAAGACCGACAAGACCCTGGTGCTCCTGATGGGCAAGGGAGGCGTGCACGGCGGCCTGATCAACAAGAAGTGCTACGAGATGGCCAGC…	MAGWNAYIDNLMADGTCQDAAIVGYKDSPSVWAAVPGKTFVNITPAEVGVLVGKDRSSFYVNGLTLGGQKCSVIRDSLLQDGEFSMDLRTKSTGGAPTFNVTVTKTDKTLVLLMGKGGVHGGLINKKCYEMASHLRRSQYGPSFLVQSGSILLEEELLSKNYHLENEVARLKKTGYPYDVPDYA@
Profilin1 (G118V)-SunTag		ATGGCCGGCTGGAACGCCTACATCGACAACCTGATGGCTGATGGCACCTGTCAGGACGCCGCTATCGTGGGCTATAAGGACTCTCCAAGCGTTTGGGCCGCCGTGCCCGGAAAGACATTTGTGAATATCACCCCTGCCGAAGTGGGCGTGCTGGTCGGAAAAGATAGATCTAGCTTCTACGTGAACGGACTGACCCTGGGCGGACAGAAATGCAGCGTGATCAGAGATAGCCTGCTGCAAGACGGCGAGTTCAGCATGGACCTGAGAACAAAGTCCACCGGCGGCGCCCCTACATTCAACGTGACCGTGACAAAGACCGACAAGACCCTGGTGCTCCTGATGGGCAAGGAAGTGGTGCACGGCGGCCTGATCAACAAGAAGTGCTACGAGATGGCCAGC…	MAGWNAYIDNLMADGTCQDAAIVGYKDSPSVWAAVPGKTFVNITPAEVGVLVGKDRSSFYVNGLTLGGQKCSVIRDSLLQDGEFSMDLRTKSTGGAPTFNVTVTKTDKTLVLLMGKEVVHGGLINKKCYEMASHLRRSQYGPSFLVQSGSILLEEELLSKNYHLENEVARLKK@
Profilin1 (G118V)-SunTag-HA		ATGGCCGGCTGGAACGCCTACATCGACAACCTGATGGCTGATGGCACCTGTCAGGACGCCGCTATCGTGGGCTATAAGGACTCTCCAAGCGTTTGGGCCGCCGTGCCCGGAAAGACATTTGTGAATATCACCCCTGCCGAAGTGGGCGTGCTGGTCGGAAAAGATAGATCTAGCTTCTACGTGAACGGACTGACCCTGGGCGGACAGAAATGCAGCGTGATCAGAGATAGCCTGCTGCAAGACGGCGAGTTCAGCATGGACCTGAGAACAAAGTCCACCGGCGGCGCCCCTACATTCAACGTGACCGTGACAAAGACCGACAAGACCCTGGTGCTCCTGATGGGCAAGGAAGTGGTGCACGGCGGCCTGATCAACAAGAAGTGCTACGAGATGGCCAGC…	MAGWNAYIDNLMADGTCQDAAIVGYKDSPSVWAAVPGKTFVNITPAEVGVLVGKDRSSFYVNGLTLGGQKCSVIRDSLLQDGEFSMDLRTKSTGGAPTFNVTVTKTDKTLVLLMGKEVVHGGLINKKCYEMASHLRRSQYGPSFLVQSGSILLEEELLSKNYHLENEVARLKKTGYPYDVPDYA@
Profilin1 (M114T)-SunTag		ATGGCCGGCTGGAACGCCTACATCGACAACCTGATGGCTGATGGCACCTGTCAGGACGCCGCTATCGTGGGCTATAAGGACTCTCCAAGCGTTTGGGCCGCCGTGCCCGGAAAGACATTTGTGAATATCACCCCTGCCGAAGTGGGCGTGCTGGTCGGAAAAGATAGATCTAGCTTCTACGTGAACGGACTGACCCTGGGCGGACAGAAATGCAGCGTGATCAGAGATAGCCTGCTGCAAGACGGCGAGTTCAGCATGGACCTGAGAACAAAGTCCACCGGCGGCGCCCCTACATTCAACGTGACCGTGACAAAGACCGACAAGACCCTGGTGCTCCTGACCGGCAAGGAAGGCGTGCACGGCGGCCTGATCAACAAGAAGTGCTACGAGATGGCCAGC…	MAGWNAYIDNLMADGTCQDAAIVGYKDSPSVWAAVPGKTFVNITPAEVGVLVGKDRSSFYVNGLTLGGQKCSVIRDSLLQDGEFSMDLRTKSTGGAPTFNVTVTKTDKTLVLLTGKEGVHGGLINKKCYEMASHLRRSQYGPSFLVQSGSILLEEELLSKNYHLENEVARLKK@
Profilin1 (M114T)-SunTag-HA		ATGGCCGGCTGGAACGCCTACATCGACAACCTGATGGCTGATGGCACCTGTCAGGACGCCGCTATCGTGGGCTATAAGGACTCTCCAAGCGTTTGGGCCGCCGTGCCCGGAAAGACATTTGTGAATATCACCCCTGCCGAAGTGGGCGTGCTGGTCGGAAAAGATAGATCTAGCTTCTACGTGAACGGACTGACCCTGGGCGGACAGAAATGCAGCGTGATCAGAGATAGCCTGCTGCAAGACGGCGAGTTCAGCATGGACCTGAGAACAAAGTCCACCGGCGGCGCCCCTACATTCAACGTGACCGTGACAAAGACCGACAAGACCCTGGTGCTCCTGACCGGCAAGGAAGGCGTGCACGGCGGCCTGATCAACAAGAAGTGCTACGAGATGGCCAGC…	MAGWNAYIDNLMADGTCQDAAIVGYKDSPSVWAAVPGKTFVNITPAEVGVLVGKDRSSFYVNGLTLGGQKCSVIRDSLLQDGEFSMDLRTKSTGGAPTFNVTVTKTDKTLVLLTGKEGVHGGLINKKCYEMASHLRRSQYGPSFLVQSGSILLEEELLSKNYHLENEVARLKKTGYPYDVPDYA@
Profilin1 (Wild-type)-SunTag		ATGGCCGGCTGGAACGCCTACATCGACAACCTGATGGCTGATGGCACCTGTCAGGACGCCGCTATCGTGGGCTATAAGGACTCTCCAAGCGTTTGGGCCGCCGTGCCCGGAAAGACATTTGTGAATATCACCCCTGCCGAAGTGGGCGTGCTGGTCGGAAAAGATAGATCTAGCTTCTACGTGAACGGACTGACCCTGGGCGGACAGAAATGCAGCGTGATCAGAGATAGCCTGCTGCAAGACGGCGAGTTCAGCATGGACCTGAGAACAAAGTCCACCGGCGGCGCCCCTACATTCAACGTGACCGTGACAAAGACCGACAAGACCCTGGTGCTCCTGATGGGCAAGGAAGGCGTGCACGGCGGCCTGATCAACAAGAAGTGCTACGAGATGGCCAGC…	MAGWNAYIDNLMADGTCQDAAIVGYKDSPSVWAAVPGKTFVNITPAEVGVLVGKDRSSFYVNGLTLGGQKCSVIRDSLLQDGEFSMDLRTKSTGGAPTFNVTVTKTDKTLVLLMGKEGVHGGLINKKCYEMASHLRRSQYGPSFLVQSGSILLEEELLSKNYHLENEVARLKK@
Profilin1 (Wild-type)-SunTag-HA		ATGGCCGGCTGGAACGCCTACATCGACAACCTGATGGCTGATGGCACCTGTCAGGACGCCGCTATCGTGGGCTATAAGGACTCTCCAAGCGTTTGGGCCGCCGTGCCCGGAAAGACATTTGTGAATATCACCCCTGCCGAAGTGGGCGTGCTGGTCGGAAAAGATAGATCTAGCTTCTACGTGAACGGACTGACCCTGGGCGGACAGAAATGCAGCGTGATCAGAGATAGCCTGCTGCAAGACGGCGAGTTCAGCATGGACCTGAGAACAAAGTCCACCGGCGGCGCCCCTACATTCAACGTGACCGTGACAAAGACCGACAAGACCCTGGTGCTCCTGATGGGCAAGGAAGGCGTGCACGGCGGCCTGATCAACAAGAAGTGCTACGAGATGGCCAGC…	MAGWNAYIDNLMADGTCQDAAIVGYKDSPSVWAAVPGKTFVNITPAEVGVLVGKDRSSFYVNGLTLGGQKCSVIRDSLLQDGEFSMDLRTKSTGGAPTFNVTVTKTDKTLVLLMGKEGVHGGLINKKCYEMASHLRRSQYGPSFLVQSGSILLEEELLSKNYHLENEVARLKKTGYPYDVPDYA@
Protein name	Amino acid sequence	Source
Anti-MoonTag nanobody	MEVQLVESGGGLVQPGGSLRLSCAASGSISSVDVMSWYRQAPGKQRELVAFITDRGRTNYKVSVKGRFTISRDNSKNMVYLQMNSLKPEDTADYLCRAESRTSWSSPSPLDVWGRGTQVTVSSLDP	Twist Bioscience
Anti-SunTag scFv	MTQSPSSLSASVGDRVTITCRSSTGAVTTSNYASWVQEKPGKLFKGLIGGTNNRAPGVPSRFSGSLIGDKATLTISSLQPEDFATYFCALWYSNHWVFGQGTKVELKRGGGGSGGGGSGGGGSSGGGSEVKLLESGGGLVQPGGSLKLSCAVSGFSLTDYGVNWVRQAPGRGLEWIGVIWGDGITDYNSALKDRFIISKDNGKNTVYLQMSKVRSDDTALYYCVTGLFDYWGQGTLVTVSS	Addgene, #106303
APEX2	GKSYPTVSADYQDAVEKAKKKLRGFIAEKRCAPLMLRLAFHSAGTFDKGTKTGGPFGTIKHPAELAHSANNGLDIAVRLLEPLKAEFPILSYADFYQLAGVVAVEVTGGPKVPFHPGREDKPEPPPEGRLPDPTKGSDHLRDVFGKAMGLTDQDIVALSGGHTIGAAHKERSGFEGPWTSNPLIFDNSYFTELLSGEKEGLLQLPSDKALLSDPVFRPLVDKYAADEDAFFADYAEAHQKLSELGFADA	Twist Bioscience
GB1	YKLILNGKTLKGETTTEAVDAATAEKVFKQYANDNGVDGEWTYDDATKTFTVTE	Addgene, #106303
HA tag	YPYDVPDYA	Addgene, #106303
Human lamin A	METPSQRRATRSGAQASSTPLSPTRITRLQEKEDLQELNDRLAVYIDRVRSLETENAGLRLRITESEEVVSREVSGIKAAYEAELGDARKTLDSVAKERARLQLELSKVREEFKELKARNTKKEGDLIAAQARLKDLEALLNSKEAALSTALSEKRTLEGELHDLRGQVAKLEAALGEAKKQLQDEMLRRVDAENRLQTMKEELDFQKNIYSEELRETKRRHETRLVEIDNGKQREFESRLADALQELRAQHEDQVEQYKKELEKTYSAKLDNARQSAERNSNLVGAAHEELQQSRIRIDSLSAQLSQLQKQLAAKEAKLRDLEDSLARERDTSRRLLAEKEREMAEMRARMQQQLDEYQELLDIKLALDMEIHAYRKLLEGEEERLRLSPSPTSQRSR…	Twist Bioscience
mCherry	MVSKGEEDNMAIIKEFMRFKVHMEGSVNGHEFEIEGEGEGRPYEGTQTAKLKVTKGGPLPFAWDILSPQFMYGSKAYVKHPADIPDYLKLSFPEGFKWERVMNFEDGGVVTVTQDSSLQDGEFIYKVKLRGTNFPSDGPVMQKKTMGWEASSERMYPEDGALKGEIKQRLKLKDGGHYDAEVKTTYKAKKPVQLPGAYNVNIKLDITSHNEDYTIVEQYERAEGRHSTGGMDELYK
MoonTag	KNEQELLELDKWASL	Twist Bioscience
Profilin1 (C71G)	MAGWNAYIDNLMADGTCQDAAIVGYKDSPSVWAAVPGKTFVNITPAEVGVLVGKDRSSFYVNGLTLGGQKGSVIRDSLLQDGEFSMDLRTKSTGGAPTFNVTVTKTDKTLVLLMGKEGVHGGLINKKCYEMASHLRRSQY	Twist Bioscience
Profilin1 (E117G)	MAGWNAYIDNLMADGTCQDAAIVGYKDSPSVWAAVPGKTFVNITPAEVGVLVGKDRSSFYVNGLTLGGQKCSVIRDSLLQDGEFSMDLRTKSTGGAPTFNVTVTKTDKTLVLLMGKGGVHGGLINKKCYEMASHLRRSQY	Twist Bioscience
Profilin1 (G118V)	MAGWNAYIDNLMADGTCQDAAIVGYKDSPSVWAAVPGKTFVNITPAEVGVLVGKDRSSFYVNGLTLGGQKCSVIRDSLLQDGEFSMDLRTKSTGGAPTFNVTVTKTDKTLVLLMGKEVVHGGLINKKCYEMASHLRRSQY	Twist Bioscience
Profilin1 (M114T)	MAGWNAYIDNLMADGTCQDAAIVGYKDSPSVWAAVPGKTFVNITPAEVGVLVGKDRSSFYVNGLTLGGQKCSVIRDSLLQDGEFSMDLRTKSTGGAPTFNVTVTKTDKTLVLLTGKEGVHGGLINKKCYEMASHLRRSQY	Twist Bioscience
Profilin1 (Wild-type)	MAGWNAYIDNLMADGTCQDAAIVGYKDSPSVWAAVPGKTFVNITPAEVGVLVGKDRSSFYVNGLTLGGQKCSVIRDSLLQDGEFSMDLRTKSTGGAPTFNVTVTKTDKTLVLLMGKEGVHGGLINKKCYEMASHLRRSQY	Twist Bioscience
SunTag	EELLSKNYHLENEVARLKK	Addgene, #74927
TurboID	KDNTVPLKLIALLANGEFHSGEQLGETLGMSRAAINKHIQTLRDWGVDVFTVPGKGYSLPEPIPLLNAKQILGQLDGGSVAVLPVVDSTNQYLLDRIGELKSGDACIAEYQQAGRGSRGRKWFSPFGANLYLSMFWRLKRGPAAIGLGPVIGIVMAEALRKLGADKVRVKWPNDLYLQDRKLAGILVELAGITGDAAQIVIGAGINVAMRRVEESVVNQGWITLQEAGINLDRNTLAATLIRELRAALELFEQEGLAPYLPRWEKLDNFINRPVKLIIGDKEIFGISRGIDKQGALLLEQDGVIKPWMGGEISLRSAEK	Addgene, #107169
