## Supplementary material for "ASAP-ID: Proximity labelling with small tags": Table S3

### Sheet: Supplementary Table 3
Supplementary Table 3. Thirteen clusters of k-means clustering analysis on profilin1 PFA in-trans ASAP-ID proteomics
Gene names	Cluster Number
VCP	Cluster 0
UBAP2L	Cluster 0
SUMO2	Cluster 0
SEC23IP	Cluster 0
RBM4	Cluster 0
PSMD14	Cluster 0
PSMA4	Cluster 0
PLAA	Cluster 0
PCNT	Cluster 0
NUP88	Cluster 0
NUP133	Cluster 0
NEFM	Cluster 0
MTR	Cluster 0
HSPA8	Cluster 0
HSPA1A	Cluster 0
HNRNPH2	Cluster 0
HNRNPF	Cluster 0
HNRNPA0	Cluster 0
GNB2L1	Cluster 0
ERP44	Cluster 0
DCTN2	Cluster 0
COPE	Cluster 0
COPB2	Cluster 0
CENPF	Cluster 0
ANXA7	Cluster 0
CALR	Cluster 0
TOMM70A	Cluster 1
STUB1	Cluster 1
RBBP7	Cluster 1
POR	Cluster 1
PFN1	Cluster 1
NLN	Cluster 1
LARS2	Cluster 1
IPO8	Cluster 1
FAF1	Cluster 1
DNAJC7	Cluster 1
CLPB	Cluster 1
DNAJA1	Cluster 1
WDR36	Cluster 2
VDAC1	Cluster 2
UBE2N	Cluster 2
UBE2M	Cluster 2
TUBB6	Cluster 2
TUBB4B	Cluster 2
TUBB	Cluster 2
TMX1	Cluster 2
TMPO	Cluster 2
TMPO	Cluster 2
THRAP3	Cluster 2
THEM6	Cluster 2
TALDO1	Cluster 2
STT3B	Cluster 2
SSRP1	Cluster 2
SSR4	Cluster 2
SRSF1	Cluster 2
SRP72	Cluster 2
SNRPB	Cluster 2
SLC25A3	Cluster 2
SLC25A11	Cluster 2
SLC25A10	Cluster 2
SLC25A1	Cluster 2
SLC16A1	Cluster 2
SEC61A1	Cluster 2
SEC22B	Cluster 2
SCAMP3	Cluster 2
RPS7	Cluster 2
RPS4X	Cluster 2
RPS16	Cluster 2
RPS13	Cluster 2
RPS10	Cluster 2
RPN2	Cluster 2
RPLP0	Cluster 2
RPL38	Cluster 2
RPL23	Cluster 2
RPL10A	Cluster 2
RAB7A	Cluster 2
RAB5C	Cluster 2
RAB10	Cluster 2
PTBP1	Cluster 2
PSMB5	Cluster 2
PSIP1	Cluster 2
PRMT5	Cluster 2
PRDX5	Cluster 2
PPIB	Cluster 2
PPIA	Cluster 2
PKM	Cluster 2
PARP1	Cluster 2
NOC2L	Cluster 2
NMT1	Cluster 2
NCKIPSD	Cluster 2
NAA10	Cluster 2
MYBBP1A	Cluster 2
MT-CO2	Cluster 2
MTCH2	Cluster 2
MDH2	Cluster 2
LMNB1	Cluster 2
LBR	Cluster 2
ILF2	Cluster 2
HNRNPC	Cluster 2
HNRNPA2B1	Cluster 2
HACD3	Cluster 2
EIF2S3	Cluster 2
EIF2S2	Cluster 2
CYCS	Cluster 2
CYB5R3	Cluster 2
CSNK2A2	Cluster 2
CLASP2	Cluster 2
CKB	Cluster 2
CKAP4	Cluster 2
CFL1	Cluster 2
CA2	Cluster 2
BCLAF1	Cluster 2
BCAP31	Cluster 2
ATP1B3	Cluster 2
ARPC2	Cluster 2
SETP7	Cluster 2
AP3D1	Cluster 2
ZMYM3	Cluster 3
XRN2	Cluster 3
USP5	Cluster 3
UBA2	Cluster 3
TUBB2B	Cluster 3
TRRAP	Cluster 3
TRIP12	Cluster 3
TRIM28	Cluster 3
TP53BP1	Cluster 3
SON	Cluster 3
SMARCA5	Cluster 3
SMARCA4	Cluster 3
RPS14	Cluster 3
RIF1	Cluster 3
RECQL	Cluster 3
RCC1	Cluster 3
RAD21	Cluster 3
PRPS1	Cluster 3
PRPF19	Cluster 3
PRMT1	Cluster 3
PRKDC	Cluster 3
POGZ	Cluster 3
PFAS	Cluster 3
PES1	Cluster 3
PELP1	Cluster 3
PDS5B	Cluster 3
PDS5A	Cluster 3
PDCD11	Cluster 3
NUMA1	Cluster 3
NOL9	Cluster 3
NCBP1	Cluster 3
NAT10	Cluster 3
MYCBP2	Cluster 3
MTA2	Cluster 3
MRPS34	Cluster 3
MKI67	Cluster 3
KHSRP	Cluster 3
ITPA	Cluster 3
HTT	Cluster 3
HSD17B12	Cluster 3
HNRNPU	Cluster 3
HMGCS1	Cluster 3
HCFC1	Cluster 3
GTF3C1	Cluster 3
GNL3	Cluster 3
FEN1	Cluster 3
FANCI	Cluster 3
FAM98B	Cluster 3
EXOSC10	Cluster 3
ENO1	Cluster 3
EIF5B	Cluster 3
DNM2	Cluster 3
DDX39B	Cluster 3
DDX24	Cluster 3
CHERP	Cluster 3
CHD4	Cluster 3
CCNL1	Cluster 3
CCAR2	Cluster 3
BPTF	Cluster 3
BOP1	Cluster 3
BAZ1A	Cluster 3
ATP1A1	Cluster 3
API5	Cluster 3
ALDOA	Cluster 3
AKAP12	Cluster 3
ACTN1	Cluster 3
ACTG1	Cluster 3
ABCF1	Cluster 3
ACTC1	Cluster 3
URB1	Cluster 4
UQCR10	Cluster 4
U2AF1	Cluster 4
TSR1	Cluster 4
TOP1	Cluster 4
TMEM33	Cluster 4
TKT	Cluster 4
THOC2	Cluster 4
TECR	Cluster 4
TBC1D10B	Cluster 4
SRSF11	Cluster 4
SRSF10	Cluster 4
SF3B6	Cluster 4
SCAF4	Cluster 4
RRP12	Cluster 4
RPS5	Cluster 4
RPS27	Cluster 4
RPS25	Cluster 4
RPS18	Cluster 4
RPS17	Cluster 4
RPS15A	Cluster 4
RPS11	Cluster 4
RPL36AL	Cluster 4
RPL35A	Cluster 4
RPL35	Cluster 4
RPL17	Cluster 4
RPL12	Cluster 4
RPL10	Cluster 4
RPF2	Cluster 4
RHOT2	Cluster 4
RBM39	Cluster 4
PRPF4B	Cluster 4
PGRMC1	Cluster 4
NOP58	Cluster 4
NOP14	Cluster 4
NME2	Cluster 4
NDUFB5	Cluster 4
NDUFA9	Cluster 4
NCL	Cluster 4
MTCH1	Cluster 4
MGST3	Cluster 4
LYAR	Cluster 4
JUP	Cluster 4
HSDL1	Cluster 4
HP1BP3	Cluster 4
HIST2H3PS2	Cluster 4
H2AFY	Cluster 4
GTPBP4	Cluster 4
FBL	Cluster 4
DDX46	Cluster 4
DDX21	Cluster 4
CISD2	Cluster 4
BRD4	Cluster 4
ACACB	Cluster 4
BAZ1B	Cluster 4
UTP20	Cluster 5
UTP18	Cluster 5
USP39	Cluster 5
UQCRQ	Cluster 5
U2SURP	Cluster 5
TRA2B	Cluster 5
TOMM22	Cluster 5
TMEM263	Cluster 5
TCOF1	Cluster 5
SRSF7	Cluster 5
SRSF6	Cluster 5
SRSF5	Cluster 5
SRSF3	Cluster 5
SRSF2	Cluster 5
SRRM2	Cluster 5
SRRM1	Cluster 5
SPCS1	Cluster 5
SNRPD1	Cluster 5
SNRNP70	Cluster 5
SLC7A5	Cluster 5
SCAF1	Cluster 5
RSL1D1	Cluster 5
RRP1B	Cluster 5
RPS9	Cluster 5
RPS8	Cluster 5
RPS6	Cluster 5
RPS26	Cluster 5
RPS24	Cluster 5
RPS23	Cluster 5
RPS2	Cluster 5
RPS19	Cluster 5
RPL9	Cluster 5
RPL8	Cluster 5
RPL7A	Cluster 5
RPL7	Cluster 5
RPL6	Cluster 5
RPL5	Cluster 5
RPL4	Cluster 5
RPL39	Cluster 5
RPL36	Cluster 5
RPL34	Cluster 5
RPL32	Cluster 5
RPL31	Cluster 5
RPL30	Cluster 5
RPL3	Cluster 5
RPL29	Cluster 5
RPL28	Cluster 5
RPL27A	Cluster 5
RPL27	Cluster 5
RPL26	Cluster 5
RPL24	Cluster 5
RPL23A	Cluster 5
RPL21	Cluster 5
RPL19	Cluster 5
RPL18A	Cluster 5
RPL18	Cluster 5
RPL15	Cluster 5
RPL14	Cluster 5
RPL13A	Cluster 5
RPL13	Cluster 5
RNPS1	Cluster 5
RFT1	Cluster 5
PRPF40A	Cluster 5
PRPF38B	Cluster 5
PPIG	Cluster 5
PNN	Cluster 5
PCCA	Cluster 5
PC	Cluster 5
OXA1L	Cluster 5
NSA2	Cluster 5
NOP9	Cluster 5
NOP56	Cluster 5
NOP2	Cluster 5
NOC3L	Cluster 5
NKAP	Cluster 5
NDUFA4	Cluster 5
MYH1	Cluster 5
MTFP1	Cluster 5
MTDH	Cluster 5
MRPL20	Cluster 5
MPC2	Cluster 5
MDC1	Cluster 5
MCCC1	Cluster 5
MAGED2	Cluster 5
LUC7L3	Cluster 5
LUC7L2	Cluster 5
HMGA1	Cluster 5
HIST2H2AA3	Cluster 5
HIST1H4A	Cluster 5
HIST1H2BB	Cluster 5
HIST1H1E	Cluster 5
HIST1H1C	Cluster 5
HERC1	Cluster 5
H3F3A	Cluster 5
H2AFY2	Cluster 5
H2AFV	Cluster 5
H1FX	Cluster 5
GPATCH8	Cluster 5
GPATCH4	Cluster 5
GAPDH	Cluster 5
FTSJ3	Cluster 5
FAU	Cluster 5
EMC4	Cluster 5
EBP	Cluster 5
EBNA1BP2	Cluster 5
DSG1	Cluster 5
DNMT1	Cluster 5
DKC1	Cluster 5
DHCR7	Cluster 5
DDX54	Cluster 5
DDX31	Cluster 5
DDX18	Cluster 5
CEBPZ	Cluster 5
C11orf98	Cluster 5
BRIX1	Cluster 5
BMS1	Cluster 5
ACACA	Cluster 5
ACIN1	Cluster 5
UMPS	Cluster 6
TSFM	Cluster 6
TRAP1	Cluster 6
SUCLA2	Cluster 6
SLC25A13	Cluster 6
SFXN1	Cluster 6
SERPINH1	Cluster 6
SDHA	Cluster 6
RPN1	Cluster 6
RAB1B	Cluster 6
RAB14	Cluster 6
PRDX4	Cluster 6
PRDX3	Cluster 6
PMPCA	Cluster 6
PHB2	Cluster 6
PGAM5	Cluster 6
OAT	Cluster 6
NNT	Cluster 6
NDUFS2	Cluster 6
NDUFA8	Cluster 6
ME2	Cluster 6
LONP1	Cluster 6
LETM1	Cluster 6
IMMT	Cluster 6
HSPD1	Cluster 6
HSPA9	Cluster 6
HSP90B1	Cluster 6
HSDL2	Cluster 6
HADHB	Cluster 6
HADHA	Cluster 6
GRPEL1	Cluster 6
GPD2	Cluster 6
GOT2	Cluster 6
GLS	Cluster 6
G3BP2	Cluster 6
G3BP1	Cluster 6
FAF2	Cluster 6
ETFB	Cluster 6
DNM1L	Cluster 6
DLAT	Cluster 6
CS	Cluster 6
CPOX	Cluster 6
COX4I1	Cluster 6
CECR5	Cluster 6
ATP5F1	Cluster 6
ATP5C1	Cluster 6
ATP5B	Cluster 6
ATP5A1	Cluster 6
ATAD3A	Cluster 6
ALDH9A1	Cluster 6
ALDH1B1	Cluster 6
ALDH18A1	Cluster 6
AIFM1	Cluster 6
ACAA2	Cluster 6
AGK	Cluster 6
ZZEF1	Cluster 7
ZMYM4	Cluster 7
UBR5	Cluster 7
TXNRD1	Cluster 7
TPR	Cluster 7
TCF25	Cluster 7
TBCD	Cluster 7
SUMO1	Cluster 7
STIP1	Cluster 7
STAT1	Cluster 7
STAG2	Cluster 7
SPG20	Cluster 7
SPAG9	Cluster 7
RPA1	Cluster 7
RFC2	Cluster 7
RBM14	Cluster 7
PSMD10	Cluster 7
PSMC3	Cluster 7
POLR2A	Cluster 7
POLR1A	Cluster 7
POLE	Cluster 7
PCM1	Cluster 7
OGT	Cluster 7
NUP188	Cluster 7
NUP107	Cluster 7
NASP	Cluster 7
NAA25	Cluster 7
LAS1L	Cluster 7
KIAA1279	Cluster 7
HNRNPK	Cluster 7
HNRNPH1	Cluster 7
HLA-C	Cluster 7
HERC2	Cluster 7
GBF1	Cluster 7
EPPK1	Cluster 7
EIF2S1	Cluster 7
DYNC2H1	Cluster 7
CTTN	Cluster 7
CPSF2	Cluster 7
CPSF1	Cluster 7
CNN3	Cluster 7
CEP170	Cluster 7
CAPN2	Cluster 7
BRAT1	Cluster 7
BLMH	Cluster 7
BAG6	Cluster 7
AKAP9	Cluster 7
AMOT	Cluster 7
ZW10	Cluster 8
ST13	Cluster 8
RPSA	Cluster 8
RPS6KA3	Cluster 8
PYCR2	Cluster 8
PSMD12	Cluster 8
PSMC5	Cluster 8
POLR2B	Cluster 8
NUP98	Cluster 8
NONO	Cluster 8
NAP1L1	Cluster 8
MAPK1	Cluster 8
KIF5B	Cluster 8
KIF11	Cluster 8
IGF2BP1	Cluster 8
IDE	Cluster 8
HDLBP	Cluster 8
HDAC2	Cluster 8
HCCS	Cluster 8
GOLGB1	Cluster 8
GEMIN4	Cluster 8
G6PD	Cluster 8
FUBP3	Cluster 8
FKBP4	Cluster 8
ELAC2	Cluster 8
EFTUD2	Cluster 8
DCTN1	Cluster 8
CTNND1	Cluster 8
COPS3	Cluster 8
COPG2	Cluster 8
CKAP2	Cluster 8
CDK1	Cluster 8
ASCC3	Cluster 8
ACTR2	Cluster 8
ALG6	Cluster 8
UPF1	Cluster 9
UBC	Cluster 9
TUFM	Cluster 9
TUBG1	Cluster 9
TPT1	Cluster 9
TIMM50	Cluster 9
TBL3	Cluster 9
TARDBP	Cluster 9
SUGT1	Cluster 9
SRSF9	Cluster 9
SMC1A	Cluster 9
SHMT2	Cluster 9
SEC63	Cluster 9
SEC31A	Cluster 9
SEC24B	Cluster 9
SEC23A	Cluster 9
PUM1	Cluster 9
PSMD7	Cluster 9
PSMD2	Cluster 9
PSMD13	Cluster 9
PSMD11	Cluster 9
PSMC6	Cluster 9
PSMC4	Cluster 9
PSMC2	Cluster 9
PSMC1	Cluster 9
PRKAR2A	Cluster 9
PPP2R2A	Cluster 9
PITRM1	Cluster 9
PDHB	Cluster 9
PDHA1	Cluster 9
PABPC1	Cluster 9
OGDH	Cluster 9
NUP214	Cluster 9
NOL11	Cluster 9
NCDN	Cluster 9
MYH14	Cluster 9
MTHFD1L	Cluster 9
MRPS27	Cluster 9
LRPPRC	Cluster 9
KTN1	Cluster 9
IK	Cluster 9
IDH2	Cluster 9
IARS2	Cluster 9
HSP90AB2P	Cluster 9
HSP90AA1	Cluster 9
HNRNPA3	Cluster 9
HK2	Cluster 9
HK1	Cluster 9
HAUS6	Cluster 9
GIGYF2	Cluster 9
FDPS	Cluster 9
ETFA	Cluster 9
EIF5	Cluster 9
EIF4G2	Cluster 9
EIF3L	Cluster 9
EIF3I	Cluster 9
EIF3E	Cluster 9
DHX57	Cluster 9
DHX30	Cluster 9
DDX3X	Cluster 9
DARS	Cluster 9
COPG1	Cluster 9
CANX	Cluster 9
ARCN1	Cluster 9
AP3B1	Cluster 9
AARS2	Cluster 9
AKAP1	Cluster 9
YWHAH	Cluster 10
YWHAE	Cluster 10
YARS	Cluster 10
VIM	Cluster 10
VDAC3	Cluster 10
VAPA	Cluster 10
USP10	Cluster 10
USO1	Cluster 10
UQCRFS1	Cluster 10
UQCRC1	Cluster 10
UCHL5	Cluster 10
TOMM40	Cluster 10
TFRC	Cluster 10
TFAM	Cluster 10
TCP1	Cluster 10
SYNCRIP	Cluster 10
STT3A	Cluster 10
SRPRB	Cluster 10
SRP68	Cluster 10
SND1	Cluster 10
SMC4	Cluster 10
SMC2	Cluster 10
SLC25A6	Cluster 10
SLC25A5	Cluster 10
SFPQ	Cluster 10
SEC24C	Cluster 10
RUVBL1	Cluster 10
RPS3A	Cluster 10
RPL11	Cluster 10
RBMX	Cluster 10
PYGL	Cluster 10
PSMD8	Cluster 10
PSMD6	Cluster 10
PSMD3	Cluster 10
PSAT1	Cluster 10
PRDX6	Cluster 10
PMPCB	Cluster 10
PHB	Cluster 10
PDIA6	Cluster 10
PDIA4	Cluster 10
PDIA3	Cluster 10
PABPC4	Cluster 10
P4HB	Cluster 10
OLA1	Cluster 10
NPM1	Cluster 10
NKRF	Cluster 10
NDUFS1	Cluster 10
NCAPD2	Cluster 10
MATR3	Cluster 10
MAP1B	Cluster 10
LRRC59	Cluster 10
LRRC41	Cluster 10
LDHA	Cluster 10
LARP1	Cluster 10
KPNA3	Cluster 10
KPNA2	Cluster 10
KHDRBS1	Cluster 10
IDH3A	Cluster 10
HSP90AB1	Cluster 10
HSD17B4	Cluster 10
HNRNPL	Cluster 10
GPI	Cluster 10
GANAB	Cluster 10
FXR2	Cluster 10
FH	Cluster 10
FARSB	Cluster 10
EZR	Cluster 10
ETF1	Cluster 10
ESYT1	Cluster 10
EMD	Cluster 10
EIF4A3	Cluster 10
EIF4A1	Cluster 10
EIF3F	Cluster 10
EIF3C	Cluster 10
EIF3B	Cluster 10
EIF3A	Cluster 10
EEF1D	Cluster 10
ECI1	Cluster 10
DHX36	Cluster 10
DDX5	Cluster 10
DDX17	Cluster 10
DDOST	Cluster 10
CYP51A1	Cluster 10
CYC1	Cluster 10
CCT8	Cluster 10
CCT2	Cluster 10
CAP1	Cluster 10
BZW1	Cluster 10
ATP5O	Cluster 10
ATIC	Cluster 10
ARPC3	Cluster 10
AP1G1	Cluster 10
ANXA2	Cluster 10
AK2	Cluster 10
ACTR1A	Cluster 10
ACO2	Cluster 10
ACAT1	Cluster 10
ABCF2	Cluster 10
ACADM	Cluster 10
YWHAB	Cluster 11
YTHDC2	Cluster 11
XPO7	Cluster 11
XPO5	Cluster 11
XPO1	Cluster 11
WDR1	Cluster 11
VPS35	Cluster 11
USP9X	Cluster 11
USP24	Cluster 11
UNC45A	Cluster 11
UCHL1	Cluster 11
UBR4	Cluster 11
UBA6	Cluster 11
TUBA1B	Cluster 11
TTLL12	Cluster 11
TROVE2	Cluster 11
TRIP13	Cluster 11
TRAPPC8	Cluster 11
TPP2	Cluster 11
TOP2A	Cluster 11
TNPO1	Cluster 11
TLN1	Cluster 11
TBC1D15	Cluster 11
TAGLN2	Cluster 11
SRM	Cluster 11
SPTAN1	Cluster 11
SNRNP200	Cluster 11
SLC3A2	Cluster 11
SKIV2L2	Cluster 11
SEC16A	Cluster 11
SART3	Cluster 11
SAFB2	Cluster 11
SAAL1	Cluster 11
RRM1	Cluster 11
RRBP1	Cluster 11
RPTOR	Cluster 11
RNPEP	Cluster 11
RNF213	Cluster 11
RARS	Cluster 11
RAP1GDS1	Cluster 11
RANGAP1	Cluster 11
RANBP2	Cluster 11
RAD50	Cluster 11
QARS	Cluster 11
PSMD1	Cluster 11
PRPF8	Cluster 11
PRDX2	Cluster 11
PPP6R3	Cluster 11
PPP2R1A	Cluster 11
POLD1	Cluster 11
PLS3	Cluster 11
PLEC	Cluster 11
PI4KA	Cluster 11
PHF6	Cluster 11
PDCD6IP	Cluster 11
OTUB1	Cluster 11
NUP205	Cluster 11
NUP160	Cluster 11
NUP155	Cluster 11
NRD1	Cluster 11
NPEPPS	Cluster 11
NIPBL	Cluster 11
NCKAP1	Cluster 11
NCAPH	Cluster 11
NCAPG	Cluster 11
NAA15	Cluster 11
MYO1B	Cluster 11
MYL6	Cluster 11
MYH9	Cluster 11
MYH10	Cluster 11
MSH6	Cluster 11
MRI1	Cluster 11
MON2	Cluster 11
MARS	Cluster 11
MAP4	Cluster 11
LTA4H	Cluster 11
LRRC47	Cluster 11
LRBA	Cluster 11
LLGL1	Cluster 11
LARS	Cluster 11
LARP4	Cluster 11
KPNB1	Cluster 11
KIAA1524	Cluster 11
KDM3B	Cluster 11
IQGAP1	Cluster 11
IPO9	Cluster 11
IPO7	Cluster 11
IPO5	Cluster 11
IPO4	Cluster 11
IPO11	Cluster 11
IKBKAP	Cluster 11
IARS	Cluster 11
HUWE1	Cluster 11
HSPH1	Cluster 11
HSPBP1	Cluster 11
HECTD1	Cluster 11
HEATR3	Cluster 11
HEATR1	Cluster 11
GSTO1	Cluster 11
GSTM3	Cluster 11
GNB2	Cluster 11
GNAI3	Cluster 11
GMPS	Cluster 11
GLUD1	Cluster 11
GEMIN5	Cluster 11
GDI2	Cluster 11
GCN1L1	Cluster 11
GARS	Cluster 11
GAPVD1	Cluster 11
FLNB	Cluster 11
FLNA	Cluster 11
FERMT2	Cluster 11
FASN	Cluster 11
FANCD2	Cluster 11
FAM120A	Cluster 11
EPRS	Cluster 11
EPHX1	Cluster 11
EIF5A	Cluster 11
EIF4G1	Cluster 11
EIF3D	Cluster 11
EIF2B4	Cluster 11
EIF2A	Cluster 11
EDC4	Cluster 11
EDC3	Cluster 11
ECM29	Cluster 11
DYNC1H1	Cluster 11
DSTN	Cluster 11
DOCK7	Cluster 11
DNAAF5	Cluster 11
DICER1	Cluster 11
DDB1	Cluster 11
DCTN4	Cluster 11
CYFIP1	Cluster 11
CUL3	Cluster 11
CUL1	Cluster 11
CSE1L	Cluster 11
CORO1C	Cluster 11
COPS6	Cluster 11
COPB1	Cluster 11
COPA	Cluster 11
CNP	Cluster 11
CNOT1	Cluster 11
CLUH	Cluster 11
CLTC	Cluster 11
CLIC1	Cluster 11
CKAP5	Cluster 11
CHORDC1	Cluster 11
CCT6A	Cluster 11
CCT5	Cluster 11
CBS	Cluster 11
CARM1	Cluster 11
CAPZB	Cluster 11
CAND1	Cluster 11
CAD	Cluster 11
BZW2	Cluster 11
ATXN10	Cluster 11
ATP2A2	Cluster 11
ASNA1	Cluster 11
ARID1A	Cluster 11
APMAP	Cluster 11
APEH	Cluster 11
AP3M1	Cluster 11
AP2B1	Cluster 11
AP1B1	Cluster 11
ANKRD17	Cluster 11
ALDH3A2	Cluster 11
AHSA1	Cluster 11
AHNAK	Cluster 11
AHCY	Cluster 11
AHCTF1	Cluster 11
ADSL	Cluster 11
ADH5	Cluster 11
ADAR	Cluster 11
AAAS	Cluster 11
ACLY	Cluster 11
ZNF638	Cluster 12
ZNF512	Cluster 12
ZFR	Cluster 12
ZC3HAV1	Cluster 12
YWHAZ	Cluster 12
YWHAQ	Cluster 12
XRCC6	Cluster 12
XRCC5	Cluster 12
XPOT	Cluster 12
WDR77	Cluster 12
VDAC2	Cluster 12
VCL	Cluster 12
VARS	Cluster 12
USP7	Cluster 12
UBE2O	Cluster 12
UBA3	Cluster 12
UBA1	Cluster 12
TRIM33	Cluster 12
TP53	Cluster 12
TOP2B	Cluster 12
TNPO3	Cluster 12
THOP1	Cluster 12
THOC3	Cluster 12
TBCE	Cluster 12
SUPT6H	Cluster 12
SUPT16H	Cluster 12
SRRT	Cluster 12
SRPK1	Cluster 12
SPTBN2	Cluster 12
SPTBN1	Cluster 12
SMU1	Cluster 12
SMARCC1	Cluster 12
SF3B3	Cluster 12
SF3B2	Cluster 12
SF3B1	Cluster 12
SCRIB	Cluster 12
SAFB	Cluster 12
RUVBL2	Cluster 12
RTCB	Cluster 12
RPS3	Cluster 12
RPS20	Cluster 12
RFC3	Cluster 12
RCC2	Cluster 12
RBBP4	Cluster 12
RAP1A	Cluster 12
PRRC2C	Cluster 12
PRPF6	Cluster 12
PRDX1	Cluster 12
PPP6C	Cluster 12
POLR3A	Cluster 12
POLA1	Cluster 12
PNP	Cluster 12
PHGDH	Cluster 12
PGM1	Cluster 12
PGK1	Cluster 12
PGD	Cluster 12
PFKM	Cluster 12
PDE12	Cluster 12
PCNA	Cluster 12
PCBP2	Cluster 12
PCBP1	Cluster 12
PAICS	Cluster 12
PA2G4	Cluster 12
NUP93	Cluster 12
NUP153	Cluster 12
NSUN2	Cluster 12
NSF	Cluster 12
NEK9	Cluster 12
NCAPD3	Cluster 12
NAE1	Cluster 12
MTOR	Cluster 12
MTHFD1	Cluster 12
MSH2	Cluster 12
MMS19	Cluster 12
MDN1	Cluster 12
MDH1	Cluster 12
MCMBP	Cluster 12
MCM7	Cluster 12
MCM6	Cluster 12
MCM5	Cluster 12
MCM4	Cluster 12
MCM3	Cluster 12
MCM2	Cluster 12
MACF1	Cluster 12
LDHB	Cluster 12
KPNA6	Cluster 12
KPNA4	Cluster 12
IRS4	Cluster 12
ILF3	Cluster 12
HSPA5	Cluster 12
HSPA4L	Cluster 12
HSPA4	Cluster 12
HNRNPR	Cluster 12
HNRNPM	Cluster 12
HNRNPD	Cluster 12
HNRNPA1	Cluster 12
HMOX2	Cluster 12
GTF2I	Cluster 12
GSTP1	Cluster 12
GSR	Cluster 12
GPS1	Cluster 12
GLRX3	Cluster 12
GFPT1	Cluster 12
GDI1	Cluster 12
GART	Cluster 12
FSCN1	Cluster 12
FAM98A	Cluster 12
ESD	Cluster 12
EML4	Cluster 12
EIF3G	Cluster 12
EEF2	Cluster 12
EEF1G	Cluster 12
EEF1A1	Cluster 12
DSP	Cluster 12
DIS3	Cluster 12
DIAPH1	Cluster 12
DHX9	Cluster 12
DHX15	Cluster 12
DDX20	Cluster 12
DDX19A	Cluster 12
DDX1	Cluster 12
DBN1	Cluster 12
CIAPIN1	Cluster 12
CDC5L	Cluster 12
CDC37	Cluster 12
CCT7	Cluster 12
CCT4	Cluster 12
CCT3	Cluster 12
CBR1	Cluster 12
BPNT1	Cluster 12
BIRC6	Cluster 12
ATXN2L	Cluster 12
ASNS	Cluster 12
AP2A1	Cluster 12
ANXA6	Cluster 12
ANXA5	Cluster 12
ANKFY1	Cluster 12
AKR1B1	Cluster 12
AIMP2	Cluster 12
AGL	Cluster 12
ADSS	Cluster 12
ACTR3	Cluster 12
ACTN4	Cluster 12
ACSL3	Cluster 12
ABCE1	Cluster 12
ABCD3	Cluster 12
SETP9	Cluster 12
AARS	Cluster 12
